# Proteomic responses to ocean acidification in the brain of juvenile coral reef fish

**DOI:** 10.1101/2020.05.25.115527

**Authors:** Hin Hung Tsang, Megan Welch, Philip L. Munday, Timothy Ravasi, Celia Schunter

**Affiliations:** Swire Institute of Marine Science, School of Biological Sciences, The University of Hong Kong, Pokfulam, Hong Kong SAR; Australian Research Council Centre of Excellence for Coral Reef Studies, James Cook University, Townsville, Queensland, 4811, Australia; Marine Climate Change Unit, Okinawa Institute of Science and Technology Graduate University, 1919–1 Tancha, Onna-son, Okinawa 904–0495, Japan

**Keywords:** environmental proteomics, climate change, ocean acidification, behaviour, tolerance

## Abstract

Elevated CO_2_ levels predicted to occur by the end of the century can affect the physiology and behaviour of marine fishes. For one important survival mechanism, the response to chemical alarm cues from conspecifics, substantial among-individual variation in the extent of behavioural impairment when exposed to elevated CO_2_ has been observed in previous studies. Whole brain transcriptomic data has further emphasized the importance of parental phenotypic variation in the response of juvenile fish to elevated CO_2_. In this study, we investigate the genome-wide proteomic responses of this variation in the brain of 5-week old spiny damselfish, *Acanthochromis polyacanthus*. We compared the expression of proteins in the brains of juvenile *A. polyacanthus* from two different parental behavioural phenotypes (sensitive and tolerant) that had been experimentally exposed to short-term, long-term and inter-generational elevated CO_2_. Our results show differential expression of key proteins related to stress response and epigenetic markers with elevated CO_2_ exposure. Proteins related to neurological development were also differentially expressed particularly in the long-term developmental treatment, which might be critical for juvenile development. By contrast, exposure to elevated CO_2_ in the parental generation resulted in only three differentially expressed proteins in the offspring, revealing potential for inter-generational acclimation. Lastly, we found a distinct proteomic pattern in juveniles due to the behavioural sensitivity of parents to elevated CO_2_, even though the behaviour of the juvenile fish was impaired regardless of parental phenotype. Our data shows that developing juveniles are affected in their brain protein expression by elevated CO_2_, but the effect varies with the length of exposure as well as due to variation of parental phenotypes in the population.
