## Supplementary Table for "Proteomic responses to ocean acidification in the brain of juvenile coral reef fish"

### Sheet: Table1
Comparison	Parental phenotype
	Sensitive	Tolerant
Acute VS Control	60S ribosomal protein L37 (RPL37)
	armadillo repeat protein deleted in velo-cardio-facial syndrome homolog (ARVCF)
	B-cell receptor-associated protein 31-like isoform 1 (BCAP31)
	brain acid soluble protein 1 homolog (BASP1)
	chromobox protein homolog 1-like, partial (CBX1)
	cold-inducible R-binding protein A-like isoform X1 (CIRBP)
	cytochrome c oxidase subunit 5A, mitochondrial-like (COX5A)
	high mobility group nucleosome-binding domain-containing protein 3 isoform X3 (Hmgn3)
	histone H2A.x-like (H2AX)
	non-histone chromosomal protein HMG-14A-like isoform X2 (HMGN2)
	prothymosin alpha-B-like (PTMAB)
	ras GTPase-activating protein-binding protein 2 isoform X1 (G3BP2)
	ras-related protein Rab-5A (RAB5A)
	THO complex subunit 4-like isoform X1 (THO4)
	histone H1-like (HCTB)
	ERC protein 2-like isoform X1 (ERC2)
	protein KIAA1045 homolog (PHF24)
		palmdelphin-like (PALMD)
		Phosphorylase b kise gamma catalytic chain, skeletal muscle isoform (PHK-gamma-M)
		Potassium voltage-gated channel subfamily H member 4 (KCNH4)
		activated RNA polymerase II transcriptional coactivator p15 (SUB1)
		catenin alpha-2-like isoformX1 (CTNNA2)
		chromatin target of PRMT1 protein (CHTOP)
		collagen alpha-1(I) chain-like isoform X1 (COL1A1)
		collagen alpha-2(I) chain isoform X1 (COL1A2)
		C-terminal-binding protein 1-like (CTBP1)
		cytochrome c oxidase subunit 5A, mitochondrial-like isoform X1 (COX5A)
		gelsolin-like (EWAM)
		histone-lysine N-methyltransferase setd3 (hSETD3)
		IQ motif and SEC7 domain-containing protein 1-like (BRAG2)
		IST1 homolog isoform X1 (hIST1)
		myristoylated alanine-rich C-kise substrate (MARCKS)
		neuromodulin (GAP43)
		neuropilin-2-like isoform X1 (NRP2)
		protein NDRG3 isoform X2 (NDRG3)
		protein phosphatase 1H (PPM1H)
		protein SOGA3-like (SOGA3)
		protein transport protein Sec61 subunit beta (SEC61B)
		ras-related protein Rab-5C-like (RAB5C)
		spectrin beta chain, erythrocytic-like (SPTB1)
		talin-1 (TLN1)
		WD repeat-containing protein 37 (WDR37)
Acute VS Development		collagen alpha-1(I) chain-like isoform X1 (COL1A1)
		collagen alpha-2(I) chain isoform X1 (COL1A2)
		R-binding protein 12B (RBM12B)
		fructose-bisphosphate aldolase C-like (ALDOC)
		myosin regulatory light chain 2 (MYL2)
	IQ motif and SEC7 domain-containing protein 1-like (IQEC1)
Developmental VS Control	tropomyosin beta chain isoform X2 (TPM2)
	40S ribosomal protein S17, partial (RPS17)
	actin, cytoplasmic 2-like isoform X1 (ACTG)
	CB1 canbinoid receptor-interacting protein 1 (CNRIP-1)
	serine/threonine-protein kinase MRCK alpha isoform X1 (MRCK alpha) MRCK alpha)
		myosin heavy chain, fast skeletal muscle
		vascular cell adhesion protein 1-like (VCAM-1)
		60S ribosomal protein L37 (RPL37)
		protein LSM12 homolog isoform X1 (LSM12)
		myristoylated alanine-rich C-kise substrate (MARCKS)
		CAAX prenyl protease 1 homolog (FACE1)
		myosin heavy chain, fast skeletal muscle-like
		myosin heavy chain, fast skeletal muscle-like
		vacuolar fusion protein CCZ1 like protein (CCZ1)
		myosin heavy chain, fast skeletal muscle-like
		glycogen synthase kise-3 beta isoform X1 (GSK-3 beta)
		prothymosin alpha-B-like (PTMAB)
		chromobox protein homolog 1-like, partial (CBX1)
		collagen alpha-1(I) chain-like isoform X1 (COL1A1)
		cyclin-dependent kise-like 5 (CDKL5)
Transgerational VS Control	prothymosin alpha-B-like (PTMAB)
	cytochrome c oxidase subunit 5A, mitochondrial-like (COX5A)
	nascent polypeptide-associated complex subunit alpha, muscle-specific form-like (NAC-alpha) (skNAC)			0

### Sheet: Supp material Table 1
		Supplimentary table 1. (description)
Parental phenotype	Experimental conditions
	Acute VS Control	Developmental VS Control	Transgenerational VS Control
Sensitive	cytochrome c oxidase subunit 5A, mitochondrial-like (COX5A)		cytochrome c oxidase subunit 5A, mitochondrial-like (COX5A)
	prothymosin alpha-B-like (PTMAB)		prothymosin alpha-B-like (PTMAB)
	60S ribosomal protein L37 (RPL37)
	armadillo repeat protein deleted in velo-cardio-facial syndrome homolog (ARVCF)
	B-cell receptor-associated protein 31-like isoform 1 (BCAP31)
	brain acid soluble protein 1 homolog (BASP1)
	chromobox protein homolog 1-like, partial (CBX1)
	cold-inducible R-binding protein A-like isoform X1 (CIRBP)
	high mobility group nucleosome-binding domain-containing protein 3 isoform X3 (Hmgn3)
	histone H2A.x-like (H2AX)
	non-histone chromosomal protein HMG-14A-like isoform X2 (HMGN2)
	ras GTPase-activating protein-binding protein 2 isoform X1 (G3BP2)
	ras-related protein Rab-5A (RAB5A)
	THO complex subunit 4-like isoform X1 (THO4)
	ERC protein 2-like isoform X1 (ERC2)
	histone H1-like (HCTB)
	protein KIAA1045 homolog (PHF24)
		tropomyosin beta chain isoform X2 (TPM2)
		40S ribosomal protein S17, partial (RPS17)
		actin, cytoplasmic 2-like isoform X1 (ACTG)
		CB1 canbinoid receptor-interacting protein 1 (CNRIP-1)
		serine/threonine-protein kinase MRCK alpha isoform X1 (MRCK alpha) MRCK alpha)
			nascent polypeptide-associated complex subunit alpha, muscle-specific form-like (NAC-alpha) (skNAC)
Tolerant	60S ribosomal protein L37 (RPL37)
	prothymosin alpha-B-like (PTMAB)
	myristoylated alanine-rich C-kise substrate (MARCKS)
	chromobox protein homolog 1-like, partial (CBX1)
	collagen alpha-1(I) chain-like isoform X1 (COL1A1)
	palmdelphin-like (PALMD)
	Phosphorylase b kise gamma catalytic chain, skeletal muscle isoform (PHK-gamma-M)
	Potassium voltage-gated channel subfamily H member 4 (KCNH4)
	activated RNA polymerase II transcriptional coactivator p15 (SUB1)
	armadillo repeat protein deleted in velo-cardio-facial syndrome homolog (ARVCF)
	B-cell receptor-associated protein 31-like isoform 1 (BCAP31)
	brain acid soluble protein 1 homolog (BASP1)
	catenin alpha-2-like isoformX1 (CTNNA2)
	chromatin target of PRMT1 protein (CHTOP)
	collagen alpha-1(I) chain-like isoform X1 (COL1A1)
	collagen alpha-2(I) chain isoform X1 (COL1A2)
	C-terminal-binding protein 1-like (CTBP1)
	cytochrome c oxidase subunit 5A, mitochondrial-like (COX5A)
	cytochrome c oxidase subunit 5A, mitochondrial-like isoform X1 (COX5A)
	gelsolin-like (EWAM)
	high mobility group nucleosome-binding domain-containing protein 3 isoform X3 high mobility group nucleosome-binding domain-containing protein 3 isoform X3 (Hmgn3)
	histone H1-like (HCTB)
	histone H2A.x-like (H2AX)
	histone-lysine N-methyltransferase setd3 (hSETD3)
	IQ motif and SEC7 domain-containing protein 1-like (BRAG2)
	IST1 homolog isoform X1 (hIST1)
	neuromodulin (GAP43)
	neuropilin-2-like isoform X1 (NRP2)
	non-histone chromosomal protein HMG-14A-like isoform X2 (HMGN2)
	protein NDRG3 isoform X2 (NDRG3)
	protein phosphatase 1H (PPM1H)
	protein SOGA3-like (SOGA3)
	protein transport protein Sec61 subunit beta (SEC61B)
	ras GTPase-activating protein-binding protein 2 isoform X1 (G3BP2)
	ras-related protein Rab-5A (RAB5A)
	ras-related protein Rab-5C-like (RAB5C)
	spectrin beta chain, erythrocytic-like (SPTB1)
	talin-1 (TLN1)
	THO complex subunit 4-like isoform X1 (THO4)
	WD repeat-containing protein 37 (WDR37)
		CAAX prenyl protease 1 homolog (FACE1)
		cyclin-dependent kise-like 5 (CDKL5)
		glycogen synthase kise-3 beta isoform X1 (GSK-3 beta)
		myosin heavy chain, fast skeletal muscle
		myosin heavy chain, fast skeletal muscle-like
		myosin heavy chain, fast skeletal muscle-like
		myosin heavy chain, fast skeletal muscle-like
		protein LSM12 homolog isoform X1 (LSM12)
		vascular cell adhesion protein 1-like (VCAM-1)
		vacuolar fusion protein CCZ1 like protein (CCZ1)

### Sheet: Supplemntary Material Table 2
Direct comparison between the tolerant and sensitive group	Differentially expressed protein
Control	AP-3 complex subunit sigma-2-like (AP2S2)
	MAP7 domain-containing protein 1-like isoform X3 (MAP7D1)
	hematological and neurological expressed 1 protein-like (JPT2)
	cholecystokinin-like (CCK)
	serine/threonine-protein kise 3 (STK3)
	kinesin heavy chain isoform 5C-like (KIF5C)
	prothymosin alpha-B-like (PTMAB)
	DH dehydrogese [ubiquinone] 1 beta subcomplex subunit 9-like (NDUFB9)
	non-POU domain-containing octamer-binding protein (NonO protein)
Acute
Developmental	brain acid soluble protein 1 homolog (BASP1)
	non-histone chromosomal protein HMG-14A-like isoform X2 (HMGN2)
	cytochrome c oxidase subunit 5A, mitochondrial-like (COX5A)
	myristoylated alanine-rich C-kise substrate (MARCKS)
	probable glutamate receptor (KBP)
	collagen alpha-2(I) chain isoform X1 (COL1A2)
	collagen alpha-1(I) chain-like isoform X1 (COL1A1)
	high mobility group nucleosome-binding domain-containing protein 3 isoform X3 (Hmgn3)
	ERC protein 2-like isoform X1 (ERC2)
	cold-inducible R-binding protein A-like isoform X1 (CIRBP)
	prothymosin alpha-B-like (PTMAB)
	60S ribosomal protein L37 (RPL37)
	RNA-binding protein 12B (RBM12B)
	chromobox protein homolog 1-like, partial (CBX1)
	LOC100555588
	histone H2A.x-like (H2AX)
	myosin heavy chain, fast skeletal muscle-like
	calcium/calmodulin-dependent protein kise type II delta chain isoform X1 (CaMK-II subunit delta)				]
	keratin, type II cytoskeletal 8-like (KRT8)
	myosin heavy chain, fast skeletal muscle-like
	keratin 1 (KRT1)
	B-cell receptor-associated protein 31-like isoform 1 (Bap31)
	fructose-bisphosphate aldolase C-like (ALDOC)
	dehydrogese/reductase SDR family member 11-like (DHRS11)
	uncharacterized protein LOC100011344
	myosin heavy chain, fast skeletal muscle
	ADP-ribosylation factor GTPase-activating protein 1 isoform X1 (ARF GAP 1)
	ras GTPase-activating protein-binding protein 2 isoform X1 (G3BP2)
	myosin regulatory light chain 2, skeletal muscle isoform
	microtubule-associated protein 4-like, partial (EMAP-4)
Transgenerational	AMP deamise 2-like isoform X1 (AMPD2)
	LOC103367950

### Sheet: Supplementary Material Table 3
Parental phenotype Comp_DEV
	DE protein	Higher expressed in Tolerant group	Commonly expressed in Acute vs Control
Developmental	brain acid soluble protein 1 homolog	T	A
	non-histone chromosomal protein HMG-14A-like isoform X2	T	A
	cytochrome c oxidase subunit 5A, mitochondrial-like	T	A
	myristoylated alanine-rich C-kise substrate	T
	probable glutamate receptor	T
	collagen alpha-2(I) chain isoform X1
	collagen alpha-1(I) chain-like isoform X1
	high mobility group nucleosome-binding domain-containing protein 3 isoform X3	T
	ERC protein 2-like isoform X1	T
	cold-inducible R-binding protein A-like isoform X1	T	A
	prothymosin alpha-B-like	T	A
	60S ribosomal protein L37	T	A
	R-binding protein 12B
	chromobox protein homolog 1-like, partial	T	A
	LOC100555588	T
	histone H2A.x-like	T	A
	myosin heavy chain, fast skeletal muscle-like	T
	calcium/calmodulin-dependent protein kise type II delta chain isoform X1	T
	keratin, type II cytoskeletal 8-like
	myosin heavy chain, fast skeletal muscle-like	T
	keratin 1
	B-cell receptor-associated protein 31-like isoform 1	T	A
	fructose-bisphosphate aldolase C-like	T
	dehydrogese/reductase SDR family member 11-like	T
	uncharacterized protein LOC100011344	T
	myosin heavy chain, fast skeletal muscle	T
	ADP-ribosylation factor GTPase-activating protein 1 isoform X1	T
	ras GTPase-activating protein-binding protein 2 isoform X1	T	A
	myosin regulatory light chain 2, skeletal muscle isoform	T
	microtubule-associated protein 4-like, partial	T
Parental phenotype Comp_Control
	DE protein (TvsS)	Higher expressed in Tolerant/Sensitive Group
Control	AP-3 complex subunit sigma-2-like	T
	MAP7 domain-containing protein 1-like isoform X3	T
	hematological and neurological expressed 1 protein-like	S
	cholecystokinin-like	T
	serine/threonine-protein kise 3	S
	kinesin heavy chain isoform 5C-like	S
	prothymosin alpha-B-like	S
	DH dehydrogese [ubiquinone] 1 beta subcomplex subunit 9-like	S
	non-POU domain-containing octamer-binding protein	T
